# Loss of self-tolerance leads to altered gene expression and IMD pathway activation in *Drosophila melanogaster*

**DOI:** 10.1101/2021.11.19.469298

**Authors:** Pooja Kr, Ashley L. Waring-Sparks, Nicholas M. Bretz, Nathan T. Mortimer

## Abstract

Immune self-tolerance is the ability of a host’s immune system to recognize and avoid triggering immune responses against self-tissue. This allows the host to avoid self-directed immune damage while still responding appropriately to pathogen infection. A breakdown of self-tolerance can lead to an autoimmune state in which immune cells target healthy self-tissue, leading to inflammation and tissue damage. In order to better understand the basic biology of autoimmunity and the role of the innate immune system in maintaining self-tolerance, we have recently characterized the *Drosophila melanogaster tuSz* autoimmune mutant. This mutant strain can serve as a model of innate immune mediated self-tolerance, and here we identify transcripts that are deregulated in flies experiencing a loss of self-tolerance. We find that these changes include the activation of the Relish/NFκB transcription factor, alterations in transcripts encoding proteins predicted to mediate organismal metabolism, and a downregulation of transcripts linked to developmental processes. We further find that NFκB signaling plays a protective role against loss of self-tolerance in *Drosophila.* Our findings provide insight into the transcriptional and physiological changes underlying self-tolerance and autoimmunity.
