## Supplementary material for "Loss of self-tolerance leads to altered gene expression and IMD pathway activation in *Drosophila melanogaster*": Table S6

### Sheet: Sheet1
Table S6. Expression of Imd dependent genes in tuSz1 compared to w1118 control larvae. log2FC = log2 Fold Change
FlyBase ID	Symbol	tuSz1 log2FC
FBgn0052071	CG32071	10.1858
FBgn0030338	CG15741	5.75551
FBgn0012042	AttA	5.62858
FBgn0032387	CG16965	5.24053
FBgn0010294	ng2	4.79217
FBgn0034782	CG12490	4.71165
FBgn0039473	CG17191	4.43546
FBgn0051606	CG31606	4.0594
FBgn0031178	CG10918	4.04691
FBgn0002933	ng1	3.85157
FBgn0038211	CG9649	3.84847
FBgn0010295	ng3	3.77088
FBgn0032896	CG14400	3.7501
FBgn0031276	CG12506	3.58004
FBgn0085302	CG34273	3.52599
FBgn0031034	CG14205	3.33341
FBgn0039435	TwdlP	3.10189
FBgn0040764	CG13230	3.08262
FBgn0053468	CG33468	2.95282
FBgn0028948	CG15253	2.90131
FBgn0262577	CG43117	2.84711
FBgn0036181	Muc68Ca	2.68418
FBgn0015038	Cyp9b1	2.52745
FBgn0002562	Lsp1alpha	2.50182
FBgn0040393	CG14265	2.37877
FBgn0051463	CG31463	2.36008
FBgn0030615	Cyp4s3	2.21851
FBgn0017482	T3dh	2.18321
FBgn0037230	Nepl11	2.13625
FBgn0032304	CG17134	2.12024
FBgn0003089	pip	2.11764
FBgn0052198	CG32198	2.05228
FBgn0000477	DNaseII	2.00891
FBgn0030593	CG9512	1.98785
FBgn0053307	CG33307	1.93787
FBgn0015033	Cyp4d8	1.85488
FBgn0035887	Jon66Cii	1.85196
FBgn0037906	PGRP-LB	1.83124
FBgn0034128	CG4409	1.71063
FBgn0031033	CG14219	1.67515
FBgn0034783	CG9825	1.5726
FBgn0025595	AkhR	1.55379
FBgn0034276	Sardh	1.53887
FBgn0035496	CG14990	1.47855
FBgn0030607	dob	1.37437
FBgn0035977	PGRP-LF	1.37183
FBgn0038412	Zip89B	1.23678
FBgn0043575	PGRP-SC2	1.22851
FBgn0032262	CG7384	1.02015
FBgn0032587	CG5953	-1.13082
FBgn0044047	Ilp6	-1.26169
FBgn0034443	cer	-1.90734
FBgn0015037	Cyp4p1	-1.9678
FBgn0034199	Gbp1	-2.06048
FBgn0039099	GILT2	-2.30557
FBgn0004431	LysX	-2.51806
FBgn0015286	Rala	-3.51822
FBgn0040759	CG13177	-3.82366
